# Identification of MARVELlous Protein Markers for *Phytophthora infestans* Extracellular Vesicles

**DOI:** 10.1101/2025.04.11.648357

**Authors:** Susan Breen, Hazel McLellan, Wei Wang, Shumei Wang, Lydia Welsh, Jasmine Pham, Stephen C Whisson, Petra C Boevink, Paul RJ Birch

## Abstract

Extracellular vesicles (EVs) are released from cells by unconventional secretion, but little is known about the biogenesis routes, composition or cargoes of EVs from fungal or oomycete plant pathogens. We investigated the proteome of EV-associated proteins secreted by the oomycete *Phytophthora infestans*, cause of potato late blight disease. We found that vesicle-associated proteins, transmembrane proteins and RxLR effectors, which are delivered into host cells to suppress immunity, were enriched in the EV proteome. By contrast, the EV-independent secreted proteome was enriched in cell wall modifying enzymes and apoplastic effectors which act outside plant cells. Two proteins each containing two tetraspanning MARVEL domains, PiMDP1 and PiMDP2, were associated with *P. infestans* EVs. PiMDP1 and PiMDP2 were co-buoyant with RxLR effectors in sucrose density fractions containing EVs and co-localised frequently with each other and with RxLRs at vesicles within pathogen hyphae grown *in vitro* and during infection. Interestingly, PiMDP2, which is up-regulated during the early biotrophic phase of infection, accumulates at the haustorial interface, a major site of effector secretion during infection. We argue that PiMDP1 and PiMDP2 are molecular markers that will facilitate studies of the biogenesis and secretion of infection-associated *P. infestans* EVs.
