## Supplementary Table S1 for "Identification of MARVELlous Protein Markers for *Phytophthora infestans* Extracellular Vesicles"

### Sheet: Sheet1
Supplementary Table S3: Primer Sequences
Gene	Genbank Accesion	Forward Primer	Reverse Primer	Use
Pi04314	XM_002905913.1	04314-AgeI-F: ttttACCGGTaccATGCATTCAAGTCTTCTTTGG	04314-PacI-R: ttttTTAATTAACGAGTTGGTTTTGTAGATACG	Cloning Primers
Pi09216	XM_002903466.1	9216_claF: GGAAATCGATACCATGCGTTTCAGCGTTTTCGTCACCCT	9216_speR: GGAAACTAGTCGCTGAACCTGTCGTCGTAGTCGT	Cloning Primers
PiMDP1	XM_002899798.1	13660_claF: GGAAATCGATACCATGGTGACCACTACCGCTCAGTT	13660_speR: GGAAACTAGTCTGCTGGCCAGGTTCGACGTCGA	Cloning Primers
PiMDP2	XM_002899799.1	13661long-ClaI-F: ttttATCGATaccATGACCACTGCGTTACTTTCG	13661-SpeI-R: ttttACTAGTCACTTGCTGGCCTGCGTC	Cloning Primers
PiPE1	XM_002909508.1	PiPE1- AgeI_F: GTGACCGGTATGCAGATATTTGCTCCCCT	PiPE1-PacI_R: GTG TTAATTAACAGGAACGACTTGTCCAC	Cloning Primers
PiGNB2L	XM_002903143.1	Gbeta_xbaF: GGAATCTAGAACCATGGCCGAGACCAGCATCTA	Gbeta_ecoR: GGAAGAATTCTTAGTTGCCCACGGCCCACACGCGGA	Cloning Primers
PiRab7	XM_002906189.1	Rab7AsisI-R: GGAAGCGATCGCTTAACAGCATGACGAGCTTTC	Rab7AsisI-F: GGAAGCGATCGCaccatgtcgcacc gcaagaaa	Cloning Primers
PiCoronin	XM_002908188.1	Picoronin-KpnI-F: GGAAGGTACCACCATGAGCCACTTCGTGCGC	Pi coronin-ClaI-R: GGAAATCGATgcGTACGAGATGCCGTTGTC	Cloning Primers
PiAVRblb1	XM_002895005.1	21388-NotI-F GGAAGCGGCCGCACCATGCGTTCGCTCCTGTTG	21388-NotI-R GGAAGCGGCCGCGGGCTAGGGCCAACGTTT	Cloning Primers
Pi04314	XM_002905913.1	qRT_04314F: GGTTGCCCTATCTACGAGCAAA	qRT_04314R: GGGACCTGACGATGCTGTTTT	qRT_PCR Primers
PiMDP1	XM_002899798.1	qRT-13660-F: AGGTTGACCATTGCGACAC	qRT-13660-R: AGTCGATGAATGCCAGCAC	qRT_PCR Primers
PiMDP2	XM_002899799.1	qRT-13661-F: TCCTGATTGCTGCTGGTCT	qRT-13661-R: GCTGAAGATGTAGCCAGTGTTC	qRT_PCR Primers
PiActin	EEY63399	ACTAF2: CATCAAGGAGAAGCTGACGTACA	ACTAR2: GACGACTCGGCGGCAG	qRT_PCR Primers
PiCaesin kinase	EEY64204	PITG_02745_qRT_F: GCACCTGTTTTTCCTGACCT	PITG_02745_qRT_R: GGTTCTCGGATTTGTTGTGG	qRT_PCR Primers
PiKelch domain repeat	EEY56344	PITG_09862_qRT_F: ATTCGTGGGAGCACCTTGTA	PITG_09862_qRT_R: ACTTCCCTCCACTCGTCAAG	qRT_PCR Primers
