## Supplementary Table S3 for "Identification of MARVELlous Protein Markers for *Phytophthora infestans* Extracellular Vesicles"

### Sheet: Table S3a Secreted Proteins
Protein ID	Gene ID	Protein Description	Enrichment category	Presence of signal peptide	Presence of TM domain
D0MQ88	PITG_00219	Glucan 1,3-beta-glucosidase, putative	S3	SP	-
D0MQM5	PITG_00375	Haustorium-specific membrane protein, putative	S3	SP	-
D0MRM0	PITG_00756	Carboxypeptidase, putative	P3	SP	-
D0MRS4	PITG_00827	Prohibitin	P1	SP	-
D0MS99	PITG_01029	Pectinesterase	S3	SP	-
D0MSJ4	PITG_01131	GH131_N domain-containing protein	S3	SP	-
D0MSS2	PITG_00058	EPIC4 protease inhibitor	S3	SP	-
D0MTP0	PITG_01625	GH131_N domain-containing protein	S2	SP	-
D0MTV8	PITG_01702	Uncharacterised protein	P2	SP	-
D0MUK6	PITG_01985	Purple acid phosphatase	S3	SP	-
D0MUV1	PITG_01186	Lipase, putative	P2	SP	-
D0MV35	PITG_01275	Lipase	S3	SP	-
D0MVA7	PITG_01349	DnaJ homolg subfamily C member 16	P1	SP	-
D0MW00	PITG_02305	Peptidylprolylisomerase	S3	SP	-
D0MW10	PITG_02320	Uncharacterised protein	P3	SP	-
D0MW22	PITG_02332	Polysaccharide lyase, putative	S3	SP	-
D0MWL3	PITG_02545	Pectinesterase	S3	SP	-
D0MX07	PITG_02706	NUK6	S3	SP	-
D0MX08	PITG_02707	Serine protease family S01A, putative	P3	SP	-
D0MXB9	PITG_02830	Secreted RxLR effector	P1	SP	-
D0MXI7	PITG_02928	Berberine-like protein	P3	SP	-
D0MXI8	PITG_02930	Berberine-like protein	S3	SP	-
D0MXL8	PITG_02968	Choline dehydrogenase	P1	SP	-
D0MXT1	PITG_03511	Endo-1,3(4)-beta-glucanase	S2	SP	-
D0MXT2	PITG_03512	Endo-1,3(4)-beta-glucanase	S1	SP	-
D0MY99	PITG_03694	Disulfide-isomerase, putative	NS	SP	-
D0MZ63	PITG_03020	Cysteine protease family C01A, putative	S3	SP	-
D0MZG4	PITG_03136	Glycoside hydrolase, putative	S3	SP	-
D0N0L9	PITG_04125	Glycosyl transferase, putative	S3	SP	-
D0N0P5	PITG_04158	Glycoside hydrolase, putative	S3	SP	-
D0N0U8	PITG_04248	NPP1-like protein	P3	SP	-
D0N0Z8	PITG_04314	RxLR effector protein PexRD24	P2	SP	-
D0N105	PITG_04321	Uncharacterised protein	P3	SP	-
D0N118	PITG_04339	RxLR effector protein PexRD20	P3	SP	-
D0N158	PITG_04388	RxLR effector protein PexRD25	P1	SP	-
D0N1A4	PITG_04449	Uncharacterised protein	P1	SP	-
D0N1R9	PITG_04668	Pectate lyase	P1	SP	-
D0N242	PITG_04824	Uncharacterised protein	P2	SP	-
D0N2F7	PITG_04949	Uncharacterised protein	S3	SP	-
D0N359	PITG_05579	Catalase-peroxidase, putative	S1	SP	-
D0N3D4	PITG_05660	Putative GPI-anchored serine rich tenascin-like glycoprotein	P2	SP	-
D0N3P2	PITG_05156	Secretory protein OPEL	S3	SP	-
D0N3X4	PITG_05258	Uncharacterised protein	P3	SP	-
D0N3Z7	PITG_05286	Uncharacterised protein	S3	SP	-
D0N444	PITG_05339	Elicitor-like transglutaminase M81-like protein	S2	SP	-
D0N4L1	PITG_06325	Uncharacterised protein	NS	SP	-
D0N4Y1	PITG_06478	RxLR effector protein PexRD18	P2	SP	-
D0N574	PITG_06591	Berberine-like protein	S2	SP	-
D0N5A1	PITG_22804	Secreted RxLR effector	P3	SP	-
D0N5L4	PITG_05750	RxLR effector protein PexRD49	P2	SP	-
D0N629	PITG_05941	Uncharacterised protein	P2	SP	-
D0N631	PITG_05945	Uncharacterised protein	NS	SP	-
D0N6Y2	PITG_06976	Uncharacterised protein	S2	SP	-
D0N7D7	PITG_07143	Catalase-peroxidase, putative	S1	SP	-
D0N7I0	PITG_07201	UDP-glucose:glycoprotein glucosyltransferase, putative	P1	SP	-
D0N7M0	PITG_07249	EGF-like domain-containing protein	S3	SP	-
D0N7R8	PITG_07303	Carbohydrate-binding protein, putative	S3	SP	-
D0N7W0	PITG_07349	Folate gamma-glutamyl hydrolase	S1	SP	-
D0N841	PITG_06788	Exoglucanase 1	S3	SP	-
D0N8M0	PITG_07550	RxLR effector protein	P2	SP	-
D0N8N7	PITG_07569	RxLR effector protein	P2	SP	-
D0N8P1	PITG_07573	Uncharacterised protein	S3	SP	-
D0N8S0	PITG_07630	Secreted RxLR effector peptide protein, putative (Fragment)	P1	SP	-
D0N9N0	PITG_08178	Tyrosinase_Cu-bd domain-containing protein	P3	SP	-
D0N9N3	PITG_08181	Tyrosinase_Cu-bd domain-containing protein	P2	SP	-
D0N9Y6	PITG_07843	Protein disulfide-isomerase, putative	P1	SP	-
D0NB59	PITG_09216	Secreted RxLR effector peptide protein, putative	P3	SP	-
D0NB60	PITG_09218	RxLR effector protein PITG_09218	P1	SP	-
D0NBD7	PITG_09306	Uncharacterised protein	P1	SP	-
D0NBV3	PITG_09173	Cystatin-like cysteine protease inhibitor EPIC2B	S3	SP	-
D0NCN0	PITG_09716	NPP1-like protein	S3	SP	-
D0NCP1	PITG_09732	Secreted RxLR effector peptide protein, putative	P3	SP	-
D0NCU6	PITG_09793	Small cystein rich protein SCR108	S3	SP	-
D0ND14	PITG_08718	Uncharacterised protein	S2	SP	-
D0NDH1	PITG_08912	Pectinesterase	S1	SP	-
D0NDK0	PITG_08944	Endoglucanase, putative	S3	SP	-
D0NE48	PITG_10031	Alpha-mannosidase	NS	SP	-
D0NEW8	PITG_10255	Polygalacturonase, putative	P3	SP	-
D0NF23	PITG_10325	SCP domain-containing protein	S1	SP	-
D0NFK0	PITG_10540	Secreted RxLR effector peptide protein, putative	P1	SP	-
D0NFS5	PITG_10934	EGF-like domain-containing protein	P1	SP	-
D0NFV4	PITG_10972	Thioredoxin-like protein	S3	SP	-
D0NG31	PITG_11058	SCP domain-containing protein	S2	SP	-
D0NG33	PITG_11060	SCP domain-containing protein	S3	SP	-
D0NGS4	PITG_10654	Secreted RxLR effector peptide protein, putative	NS	SP	-
D0NGU2	PITG_22922	Secreted RxLR effector peptide protein, putative	P2	SP	-
D0NGW7	PITG_10707	Peptidyl-prolyl cis-trans isomerase	S3	SP	-
D0NGW9	PITG_10711	Peptidyl-prolyl cis-trans isomerase	P1	SP	-
D0NHH2	PITG_11891	Uncharacterised protein	S2	SP	-
D0NHQ0	PITG_11993	Glycoside hydrolase, putative	NS	SP	-
D0NI42	PITG_11592	Serine protease family S15, putative	P1	SP	-
D0NIB2	PITG_11676	Uncharacterised protein	S3	SP	-
D0NIB9	PITG_11685	Uncharacterised protein	S2	SP	-
D0NIC0	PITG_11689	Uncharacterised protein	S3	SP	-
D0NID9	PITG_11712	Neutral alpha-glucosidedase, putative	S3	SP	-
D0NIL2	PITG_11350	RxLR effector protein PexRD2	S3	SP	-
D0NIT3	PITG_11450	Uncharacterised protein	S3	SP	-
D0NIZ4	PITG_11528	Glucose-6-phosphate 1-epimerase	NS	SP	-
D0NJ48	PITG_12139	Uncharacterised protein	S3	SP	-
D0NK60	PITG_13044	Secreted RxLR effector peptide protein, putative (Fragment);Secreted RxLR effector peptide protein, putative (Fragment)	S3	SP	-
D0NKE3	PITG_12361	Cutinase	S2	SP	-
D0NL15	PITG_12737	RxLR effector protein PITG_12737	S3	SP	-
D0NL83	PITG_12818	Glutamate carboxypeptidase, putative	S3	SP	-
D0NLM1	PITG_13292	Protease inhibitor Epi9	P3	SP	-
D0NMT0	PITG_13785	Uncharacterised protein	S1	SP	-
D0NMY0	PITG_13847	Secreted RxLR effector peptide protein, putative	P2	SP	-
D0NN06	PITG_13883	Uncharacterised protein	S1	SP	-
D0NNB0	PITG_14005	Uncharacterised protein	S3	SP	-
D0NNI8	PITG_14054	Secreted RxLR effector protein	P2	SP	-
D0NNQ8	PITG_14141	1,3-beta-glucanosyltransferase, putative	S3	SP	-
D0NNS5	PITG_14168	Pectate lyase	S3	SP	-
D0NP16	PITG_14783	RxLR effector protein PITG_14783	S3	SP	-
D0NP88	PITG_14884	Secreted RxLR effector peptide protein, putative	P3	SP	-
D0NPA0	PITG_14903	Uncharacterised protein	NS	SP	-
D0NPE5	PITG_14954	RxLR effector protein CRE12	P3	SP	-
D0NPN8	PITG_14731	RxLR effector protein Avr3a	S3	SP	-
D0NPX5	PITG_14469	DUF2807 domain-containing protein	P2	SP	-
D0NQ81	PITG_15239	Serine protease family S33, putative	S3	SP	-
D0NQB4	PITG_15278	RxLR effector protein PITG_15278	NS	SP	-
D0NR25	PITG_15358	Calreticulin	S3	SP	-
D0NRH3	PITG_23035	Secreted RxLR effector peptide protein, putative	P1	SP	-
D0NRH9	PITG_15039	Secreted RxLR effector peptide protein, putative	P1	SP	-
D0NRP3	PITG_15110	RxLR effector protein PITG_15110	P1	SP	-
D0NRQ5	PITG_15125	Secreted RxLR effector peptide protein, putative	P1	SP	-
D0NRR8	PITG_15142	Secreted RxLR effector peptide protein, putative	P1	SP	-
D0NRS4	PITG_15152	RxLR effector protein PSR2	P1	SP	-
D0NSI1	PITG_15771	Hsp70-like protein	P3	SP	-
D0NSK6	PITG_15980	Glycoside hydrolase, putative	S3	SP	-
D0NSN5	PITG_16015	Ribonuclease, putative	S3	SP	-
D0NSU6	PITG_16084	Uncharacterised protein	P3	SP	-
D0NTI4	PITG_16275	Secreted RxLR effector peptide protein, putative	S3	SP	-
D0NUA4	PITG_16866	NPP1-like protein	S3	SP	-
D0NUG8	PITG_16953	Transglutaminase elicitor, putative	S2	SP	-
D0NUH0	PITG_16956	Transglutaminase elicitor, putative	S3	SP	-
DoNUH2	PITG_16959	Transglutaminase elicitor M81D	NS	SP	-
D0NUH4	PITG_16963	Transglutaminase elicitor M81C	S1	SP	-
D0NUP9	PITG_17055	Endo-1,4-beta-xylanase, putative	S1	SP	-
D0NVF3	PITG_16705	RxLR effector protein PITG_16705	NS	SP	-
D0NVS7	PITG_17316	RxLR effector protein CRE15	P3	SP	-
D0NW72	PITG_17842	Carbonic anhydrase, putative	P2	SP	-
D0NW75	PITG_17846	Carbonic anhydrase, putative	S3	SP	-
D0NWF7	PITG_17503	Uncharacterised protein	P2	SP	-
D0NWF9	PITG_17507	Glucosylceramidase, putative	S3	SP	-
D0NWW5	PITG_17872	Uncharacterised protein	S1	SP	-
D0NY52	PITG_18078	Alkaline phosphatase	S2	SP	-
D0NYL6	PITG_18396	Uncharacterised protein	S3	SP	-
D0NZ70	PITG_18763	Uncharacterised protein	P2	SP	-
D0P028	PITG_18951	Carbohydrate-binding protein, putative	S1	SP	-
D0P0G1	PITG_19623	Polygalacturonase, putative	P1	SP	-
D0P1F0	PITG_20346	Uncharacterised protein	P3	SP	-
D0P1U2	PITG_19938	NPP1-like protein	P2	SP	-
D0P3R6	PITG_21410	Elicitin-like protein INF4	P3	SP	-
D0P3W0	PITG_21277	Uncharacterised protein	S2	SP	-
D0P495	PITG_21468	SGL domain-containing protein	S2	SP	-
D0RLV7	PITG_22117	Transglutaminase elicitor-like protein	S3	SP	-
D0MQ59	PITG_00189	Uncharacterised protein	P2	SP	TM
D0MT25	PITG_00170	Vacuolar-sorting receptor, putative	P3	SP	TM
D0MT52	PITG_01398	Beta-glucosidase, putative	P1	SP	TM
D0MU36	PITG_01791	Protein disulfide-isomerase, putative	P1	SP	TM
D0MUS3	PITG_02058	Uncharacterised protein	S2	SP	TM
D0MVS1	PITG_02213	Pheromone-processing carboxypeptidase KEX1	P1	SP	TM
D0MZZ6	PITG_03335	1,3-beta-glucan synthase	P1	SP	TM
D0N036	PITG_03376	Transmembrane 9 superfamily member	P1	SP	TM
D0N0K2	PITG_04104	Uncharacterised protein	S1	SP	TM
D0N344	PITG_05561	Uncharacterised protein	P3	SP	TM
D0N447	PITG_05346	Cation-transporting ATPase, putative	P1	SP	TM
D0N5D0	PITG_06657	Thioredoxin-like protein	P2	SP	TM
D0N5D5	PITG_06662	Uncharacterised protein	S3	SP	TM
D0N5U0	PITG_05846	Secreted RxLR effector peptide protein, putative (fragment)	P3	SP	TM
D0N6P9	PITG_06889	Peptidase, putative	P1	SP	TM
D0N7Z1	PITG_06731	H(+)-exporting diphosphatase	P3	SP	TM
D0NCC3	PITG_09587	Mannose-P-dolichol utilization defect protein homolog	P1	SP	TM
D0NCR4	PITG_09760	Mucin-like protein	S3	SP	TM
D0NCV1	PITG_09798	Glucan 1,3-beta-glucosidase, putative	P3	SP	TM
D0NPB3	PITG_14917	Sulfhydryl oxidase	S3	SP	TM
D0NQ76	PITG_15235	Secreted RxLR effector peptide protein, putative	P3	SP	TM
D0NRX5	PITG_15866	Uncharacterised protein	P1	SP	TM
D0NSG3	PITG_15745	Adhesin-like protein	S3	SP	TM
D0NU46	PITG_16366	Dolichyl-diphosphooligosaccharide protein glycosyltransferase subunit 2	P1	SP	TM
D0NXV5	PITG_18316	Glutathione peroxidase	P3	SP	TM
D0NY30	PITG_18053	Dolichyl-diphosphooligosaccharide protein glycosyltransferase subunit 1	P1	SP	TM
D0P0B8	PITG_19557	Dolichyl-diphosphooligosaccharide protein glycosyltransferase 48kDa subunit	P1	SP	TM
D0P0X0	PITG_19854	DUF2807 domain-containing protein	P3	SP	TM

### Sheet: Table S3b Proteins in Volcano
Protein ID	Gene ID	Protein Description	Enrichment category	Functional category
D0MSS2	PITG_00058	Cystatin-like cysteine protease inhibitor EPIC4	S3	Apoplastic
D0NBV3	PITG_09173	Cystatin-like cysteine protease inhibitor EPIC2B	S3	Apoplastic
D0NCU6	PITG_09793	Small cysteine rich protein SCR108	S3	Apoplastic
D0NF23	PITG_10325	SCP domain-containing protein	S1	Apoplastic
D0NG31	PITG_11058	SCP domain-containing protein	S2	Apoplastic
D0NG33	PITG_11060	SCP domain-containing protein	S3	Apoplastic
D0NLM1	PITG_13292	Protease inhibitor Epi9	P3	Apoplastic
D0RLY4	PITG_22171	Kazal-type serine protease inhibitor, putative	S2	Apoplastic
D0MXB9	PITG_02830	Secreted RxLR effector peptide protein, putative	P1	RxLR
D0N0W1	PITG_04269	RXLR effector family protein, putative	P2	RxLR/TM
D0N0W8	PITG_04276	RXLR effector family protein, putative	P3	RxLR
D0N0Z8	PITG_04314	RxLR effector protein PexRD24	P2	RxLR
D0N118	PITG_04339	RxLR effector protein PexRD20	P3	RxLR
D0N158	PITG_04388	RxLR effector protein PexRD25	P1	RxLR
D0N4Y1	PITG_06478	RxLR effector protein PexRD18	P2	RxLR
D0N5A1	PITG_22804	Secreted RxLR effector peptide protein, putative	P3	RxLR
D0N5L4	PITG_05750	RxLR effector protein PexRD49	P2	RxLR
D0N5U0	PITG_05846	Secreted RxLR effector peptide protein, putative (Fragment)	P3	RxLR
D0N8M0	PITG_07550	RxLR effector protein	P2	RxLR
D0N8N7	PITG_07569	RxLR effector protein	P2	RxLR
D0N8S0	PITG_07630	Secreted RxLR effector peptide protein, putative (Fragment)	P1	RxLR
D0NB59	PITG_09216	Secreted RxLR effector peptide protein, putative	P3	RxLR
D0NB60	PITG_09218	RxLR effector protein PITG_09218	P1	RxLR
D0NCP1	PITG_09732	Secreted RxLR effector peptide protein, putative	P3	RxLR
D0NFK0	PITG_10540	Secreted RxLR effector peptide protein, putative	P1	RxLR
D0NGS4	PITG_10654	Secreted RxLR effector peptide protein, putative	NS	RxLR
D0NGU2	PITG_22922	Secreted RxLR effector peptide protein, putative	P2	RxLR
D0NH71	PITG_10835	Secreted RxLR effector peptide protein, putative (Fragment)	P3	RxLR/TM
D0NHT7	PITG_12057	RXLR effector family protein, putative	P2	RxLR
D0NIL2	PITG_11350	PexRD2 family secreted RxLR effector peptide	S3	RxLR
D0NK60	PITG_13044	Secreted RxLR effector peptide protein, putative (Fragment);Secreted RxLR effector peptide protein, putative (Fragment)	S3	RxLR
D0NL15	PITG_12737	RxLR effector protein PITG_12737	S3	RxLR
D0NMY0	PITG_13847	Secreted RxLR effector peptide protein, putative (Fragment)	P2	RxLR
D0NNI8	PITG_14054	Secreted RxLR effector protein	P2	RxLR
D0NP16	PITG_14783	Secreted RxLR effector protein PITG_14783	S3	RxLR
D0NP88	PITG_14884	Secreted RxLR effector peptide protein, putative (Fragment)	P2	RxLR
D0NPE5	PITG_14954	Secreted RxLR effector peptide protein, putative	P2	RxLR
D0NPN8	Avr3a	RxLR effector protein Avr3a	S3	RxLR
D0NQ76	PITG_15235	Secreted RxLR effector peptide protein, putative	P2	RxLR/TM
D0NQB4	PITG_15278	RxLR effector protein PITG_15278	NS	RxLR
D0NRH3	PITG_23035	Secreted RxLR effector peptide protein, putative	P1	RxLR
D0NRH9	PITG_15039	Secreted RxLR effector peptide protein, putative	P1	RxLR
D0NRP3	PITG_15110	RxLR effector protein PITG_15110;Secreted RxLR effector peptide protein, putative	P1	RxLR
D0NRQ5	PITG_15125	Secreted RxLR effector peptide protein, putative (Fragment)	P1	RxLR
D0NRR8	PITG_15142	Secreted RxLR effector peptide protein, putative	P1	RxLR
D0NRS4	PITG_15152	RxLR effector protein PSR2	P1	RxLR
D0NTI4	PITG_16275	Secreted RxLR effector peptide protein, putative	S3	RxLR
D0NVF3	PITG_16705	RxLR effector protein PITG_16705	NS	RxLR
D0NVS7	PITG_17316	RxLR effector protein CRE15	P3	RxLR
D0P235	PITG_20922	RXLR effector family protein, putative	P1	RxLR
D0MQ53	PITG_00183	Dynamin-2	P1	Vesicle
D0MQZ4	PITG_00503	Ras-related protein Rab	P2	Vesicle
D0MR96	PITG_00622	Vacuolar protein sorting-associated protein 18	P1	Vesicle
D0MRG2	PITG_00693	Plasma membrane ATPase	P2	Vesicle/TM
D0MRN0	PITG_00764	V-type proton ATPase subunit H	P3	Vesicle
D0MSE7	PITG_01082	Ran-specific GTPase-activating protein, putative	S3	Vesicle
D0MT25	PITG_00170	Vacuolar-sorting receptor, putative	P3	Vesicle
D0MTC5	PITG_01477	Myosin-like protein	P3	Vesicle
D0MTH1	PITG_01535	Myosin-like protein	P2	Vesicle
D0MTM6	PITG_01607	Actin-like protein	P2	Vesicle
D0MU84	PITG_01846	Actin-related protein 2/3 complex subunit, putative	P2	Vesicle
D0MUL8	PITG_01997	Dynein light intermediate chain	P2	Vesicle
D0MUN7	PITG_02022	Clathrin heavy chain	P3	Vesicle
D0MVW8	PITG_02267	Coatomer subunit beta	P1	Vesicle
D0MWE3	PITG_02467	Translocation protein SEC63	P1	Vesicle/TM
D0MWJ6	PITG_02526	Dynein heavy chain	P2	Vesicle
D0MWK3	PITG_02533	t-SNARE coiled-coil homology domain-containing protein	P2	Vesicle/TM
D0MXW3	PITG_03549	Coatomer subunit gamma	P3	Vesicle
D0MYK1	PITG_03804	Myosin-like protein	P1	Vesicle
D0MYR5	PITG_03873	Rab GDP dissociation inhibitor	NS	Vesicle
D0MYU1	PITG_03903	Rap-GAP domain-containing protein	P1	Vesicle
D0MYX2	PITG_03936	Ras protein let-60	P3	Vesicle
D0MZH3	PITG_03148	Rab7 family GTPase, putative	P3	Vesicle
D0MZK3	PITG_03179	Arf-GAP domain-containing protein	P1	Vesicle
D0N050	PITG_03392	Rab1 family GTPase (PiYpt1)	P3	Vesicle
D0N2G3	PITG_04958	Coatomer subunit beta'	P2	Vesicle
D0N3A7	PITG_05631	Myosin-like protein	P1	Vesicle
D0N3B4	PITG_05638	GTPase, putative	P2	Vesicle
D0N3N1	PITG_05141	Actin-like protein	P2	Vesicle
D0N4F6	PITG_06254	Myosin-like protein	P1	Vesicle
D0N4W3	PITG_06450	Myosin-like protein	P2	Vesicle
D0N977	PITG_07985	Myosin-like protein	P3	Vesicle
D0N9U5	PITG_07795	Myosin-like protein	P1	Vesicle
D0NA49	PITG_07914	Synaptobrevin-like protein	S3	Vesicle
D0NAN9	PITG_08463	Coatomer subunit epsilon	P3	Vesicle
D0NB08	PITG_08600	Vesicle-fusing ATPase	P2	Vesicle
D0NEK7	PITG_10203	Clathrin light chain	P3	Vesicle
D0NFV0	PITG_10967	Ras GTPase-activating protein-binding protein, putative	P3	Vesicle
D0NG89	PITG_11127	Coatomer subunit delta	P3	Vesicle
D0NGF6	PITG_11205	Rab2 family GTPase, putative	P2	Vesicle
D0MQ88	PITG_00219	Glucan 1,3-beta-glucosidase, putative	S3	CWDE
D0MS99	PITG_01029	Pectinesterase	S3	CWDE
D0MSJ4	PITG_01131	GH131_N domain-containing protein	S3	CWDE
D0MT52	PITG_01398	Beta-glucosidase, putative	P1	CWDE
D0MW22	PITG_02332	Polysaccharide lyase, putative	S3	CWDE
D0MWL3	PITG_02545	Pectinesterase	S3	CWDE
D0MXI7	PITG_02928	Berberine-like protein	P3	CWDE
D0MXI8	PITG_02930	Berberine-like protein	S3	CWDE
D0MXL8	PITG_02968	Choline dehydrogenase	P1	CWDE
D0MXT1	PITG_03511	Endo-1,3(4)-beta-glucanase	S2	CWDE
D0MXT2	PITG_03512	Endo-1,3(4)-beta-glucanase	S1	CWDE
D0MZG4	PITG_03136	Glycoside hydrolase, putative	S3	CWDE
D0MZZ6	PITG_03335	1,3-beta-glucan synthase	P1	CWDE
D0N0L9	PITG_04125	Glycosyl transferase, putative	S3	CWDE
D0N0M4	PITG_04131	Glycoside hydrolase, putative	S3	CWDE/TM
D0N0P5	PITG_04158	Glycoside hydrolase, putative	S3	CWDE
D0N1R9	PITG_04668	Pectate lyase	P1	CWDE
D0N2F5	PITG_04947	Uncharacterized protein	S3	CWDE
D0N2F7	PITG_04949	Uncharacterized protein	S3	CWDE
D0N359	PITG_05579	Catalase-peroxidase, putative	S1	CWDE
D0N574	PITG_06591	Berberine-like protein	S2	CWDE
D0N7D7	PITG_07143	Catalase-peroxidase, putative	S1	CWDE
D0N7R8	PITG_07303	Carbohydrate-binding protein, putative	S3	CWDE
D0N841	PITG_06788	Exoglucanase 1	S4	CWDE
D0N988	PITG_08002	Glucosylceramidase, putative	P2	CWDE/TM
D0NB21	PITG_08613	Cell 5A endo-1,4-betaglucanase, putative	S3	CWDE/TM
D0NDH1	PITG_08912	Pectinesterase	S1	CWDE
D0NCV1	PITG_09798	Glucan 1,3-beta-glucosidase, putative	P2	CWDE/TM
D0NDK0	PITG_08944	Endoglucanase, putative	S3	CWDE
D0NES1	PITG_09872	Cell 5A endo-1,4-betaglucanase	S3	CWDE/TM
D0NEW8	PITG_10255	Polygalacturonase, putative	P3	CWDE
D0NHQ0	PITG_11993	Glycoside hydrolase, putative	NS	CWDE
D0NID9	PITG_11712	Neutral alpha-glucosidase, putative	S3	CWDE
D0NKE3	PITG_12361	Cutinase, putative	S2	CWDE
D0NNQ8	PITG_14141	1,3-beta-glucanosyltransferase, putative	S3	CWDE
D0NNS5	PITG_14168	Pectate lyase	S3	CWDE
D0NNT0	PITG_14173	Endo-1,3(4)-beta-glucanase	P2	CWDE/TM
D0NSJ8	PITG_15791	Beta-glucosidase	P3	CWDE
D0NSK6	PITG_15980	Glycoside hydrolase, putative	S3	CWDE
D0NUJ1	PITG_16984	Cellulose synthase 4	P1	CWDE/TM
D0NUP9	PITG_17055	Endo-1,4-beta-xylanase, putative	S1	CWDE
D0NWF9	PITG_17507	Glucosylceramidase, putative	S3	CWDE
D0NWM6;D0P4X7	PITG_17546;PITG_22095	Glycoside hydrolase, putative;Beta-glucosidase, putative	S2	CWDE
D0NX20	PITG_18452	Thioredoxin reductase 1	S1	CWDE/TM
D0P028	PITG_18951	Carbohydrate-binding protein, putative	S1	CWDE
D0P0G1	PITG_19623	Polygalacturonase, putative	P1	CWDE
D0MRA3	PITG_00629	Uncharacterized protein	S2	TM
D0MRA6	PITG_00632	Dolichyl-diphosphooligosaccharide--protein glycotransferase	P1	TM
D0MRH1	PITG_00702	Uncharacterized protein	P1	TM
D0MST8	PITG_00074	ATP synthase subunit b	P1	TM
D0MW53	PITG_02361	P-type ATPase (P-ATPase) Superfamily	P1	TM
D0MWI5	PITG_02515	Leucine zipper-EF-hand-containing transmembrane protein 1	P2	TM
D0MWK2	PITG_02532	Ca2: Cation Antiporter (CaCA) Family	P1	TM
D0MXP4	PITG_03473	1,3-beta-glucan synthase	P1	TM
D0MYU4	PITG_03906	Type II (General) Secretory Pathway (IISP) Family	P1	TM
D0MZ85	PITG_03044	Autophagy-related protein 9	P1	TM
D0MZF0	PITG_03119	Protein YIF1	P1	TM
D0N167	PITG_04398	Amino Acid/Auxin Permease (AAAP) Family	P1	TM
D0N1J2	PITG_04570	Uncharacterized protein	P1	TM
D0N1M2	PITG_04608	Uncharacterized protein	P1	TM
D0N283	PITG_04868	ADP/ATP translocase	P2	TM
D0N394	PITG_05615	H(+)-exporting diphosphatase	P2	TM
D0N3T6	PITG_05211	ATP-binding Cassette (ABC) Superfamily	P1	TM
D0N4B7	PITG_06205	ATP-binding Cassette (ABC) Superfamily	P1	TM
D0N4T1	PITG_06408	Uncharacterized protein	P1	TM
D0N7P3	PITG_07277	Exopolysaccharide phosphotransferase, putative	P1	TM
D0N8F9	PITG_07455	Phospholipid-transporting ATPase	P1	TM
D0N8U8	PITG_07663	Major Facilitator Superfamily (MFS)	P2	TM
D0N8Y2	PITG_07710	Sugar transporter, putative	P1	TM
D0NAK5	PITG_08425	Endothelin-converting enzyme 1, metalloprotease family M13, putative	P3	TM
D0NAQ9	PITG_08487	Uncharacterized protein	S3	TM
D0NBJ2	PITG_09384	Aquaporin, putative	P1	TM
D0NBW3	PITG_09193	Aquaporin, putative	P1	TM
D0NC14	PITG_09451	Uncharacterized protein	P1	TM
D0NDY8	PITG_09964	Cellulose synthase 2	NS	TM
D0NE45	PITG_10028	Serine palmitoyltransferase, putative	P1	TM
D0NGU3	PITG_10674	CorA Metal Ion Transporter (MIT) Family	P1	TM
D0NIC1	PITG_11690	Uncharacterized protein	NS	TM
D0NIT5	PITG_11452	Succinate dehydrogenase [ubiquinone] cytochrome b small subunit	P1	TM
D0NK23	PITG_13003	Glucose transporter, putative	P1	TM
D0NK25	PITG_13005	Solute carrier family 2, facilitated glucose transporter, putative	P1	TM
D0NKK9	PITG_12466	Proton-dependent Oligopeptide Transporter (POT) Family	P1	TM
D0NKT0	PITG_12545	Croquemort-like mating protein M82, putative	P1	TM
D0NL96	PITG_12833	Glutathione transferase	P1	TM
D0NMB1	PITG_13575	ATP-binding Cassette (ABC) Superfamily	P1	TM
D0NMH7	PITG_13660	MARVEL domain-containing protein	P1	TM
D0NMH8	PITG_13661	Uncharacterized protein	P1	TM
D0NNN5	PITG_14110	Endoplasmic reticulum-Golgi intermediate compartment protein, putative	P1	TM
D0NNN6	PITG_14111	Vacuolar protein sorting-associated protein, putative	P1	Vesicle/TM
D0NPB3	PITG_14917	Sulfhydryl oxidase	S3	TM
D0NPN2	PITG_14362	V-type proton ATPase subunit a	P3	TM
D0NQY4	PITG_14727	1,3-beta-glucan synthase	P1	TM
D0NRV5	PITG_15846	Uncharacterized protein	P1	TM
D0NRX5	PITG_15866	Uncharacterized protein	P1	TM
D0NS64	PITG_15807	Uncharacterized protein	P1	TM
D0NSG3	PITG_15745	Adhesin-like protein	S3	TM
D0NSH4	PITG_15761	Endoplasmic reticulum transmembrane protein	P1	TM
D0NU46	PITG_16366	Dolichyl-diphosphooligosaccharide--protein glycosyltransferase subunit 2	P1	TM
D0NUE9	PITG_16925	Uncharacterized protein	P1	TM
D0NUF0	PITG_16926	Uncharacterized protein	P1	TM
D0NUK6	PITG_17007	Cellulose synthase catalytic subunit [UDP-forming], putative	P1	TM
D0NUX3	PITG_16808	ATP-binding Cassette (ABC) Superfamily	P1	TM
D0NVB4	PITG_16661	Mitochondrial Carrier (MC) Family	P1	TM
D0NVM3	PITG_17254	Uncharacterized protein	P1	TM
D0NXA0	PITG_17921	P-type H(+)-exporting transporter	P1	TM
D0NXN6	PITG_18233	Bap31 domain-containing protein	P1	TM
D0NXV5	PITG_18316	Glutathione peroxidase	P3	TM
D0NY30	PITG_18053	Dolichyl-diphosphooligosaccharide--protein glycosyltransferase subunit 1	P1	TM
D0NY60	PITG_18089	Protein transporter Sec61 subunit alpha, putative	P1	TM
D0P0B8	PITG_19557	Dolichyl-diphosphooligosaccharide--protein glycosyltransferase 48 kDa subunit	P1	TM
D0P0X0	PITG_19854	DUF2807 domain-containing protein	P3	TM
D0P181	PITG_20139	Resistance-Nodulation-Cell Division (RND) Superfamily	P1	TM
D0RM88	PITG_22391	Sodium transport ATPase, putative	P1	TM
D0N0U8	PITG_04248	elicitin-like protein	P3	PAMP
D0N148	PITG_04378	Elicitin-like protein	P3	PAMP
D0N3P2	PITG_05156	Secretory protein OPEL	S3	PAMP
D0N444	PITG_05339	Elicitor-like transglutaminase M81-like protein	S2	PAMP
D0NCN0	PITG_09716	NPP1-like protein	S3	PAMP
D0NUA4	PITG_16866	NPP1-like protein	S3	PAMP
D0NUG8	PITG_16953	Transglutaminase elicitor, putative	S2	PAMP
D0NUH0	PITG_16956	Transglutaminase elicitor, putative	S3	PAMP
D0NUH2	PITG_16959	Transglutaminase elicitor M81D	NS	PAMP
D0NUH4	PITG_16963	Transglutaminase elicitor M81C	S1	PAMP
D0P1U2	PITG_19938	NPP1-like protein	P2	PAMP
D0P3R6	PITG_21410	Elicitin-like protein INF4	P3	PAMP
D0RLV7	PITG_22117	Transglutaminase elicitor-like protein	S3	PAMP
