## Supplementary Table S4 for "Identification of MARVELlous Protein Markers for *Phytophthora infestans* Extracellular Vesicles"

### Sheet: Sheet1
PG.ProteinGroups	PG.ProteinAccessions	PG.Genes	Present in P. sojae EVs	P. sojae protein ortholog	PG.ProteinDescriptions	PG.ProteinNames	PG.Pvalue	PG.Qvalue	PG.Cscore	PG.MolecularWeight	[1] 055_2023-HM-M-1-Pellet.raw.PG.Quantity	[3] 055_2023-HM-M-2-Pellet.raw.PG.Quantity	[5] 055_2023-HM-M-3-Pellet.raw.PG.Quantity	[7] 055_2023-HM-M-4-Pellet.raw.PG.Quantity	M Pellet Average	[2] 055_2023-HM-M-1-Sup.raw.PG.Quantity	[4] 055_2023-HM-M-2-Sup.raw.PG.Quantity	[6] 055_2023-HM-M-3-Sup.raw.PG.Quantity	[8] 055_2023-HM-M-4-Sup.raw.PG.Quantity	M Sup Average	[9] 055_2023-HM-WT-1-Pellet.raw.PG.Quantity	[11] 055_2023-HM-WT-2-Pellet.raw.PG.Quantity	[13] 055_2023-HM-WT-3-Pellet.raw.PG.Quantity	[15] 055_2023-HM-WT-4-Pellet.raw.PG.Quantity	WT Pellet Average	Ratio M Pellet / WT Pellet	Median Corrected Ratio M Pellet / WT Pellet	Log 2 Median Corrected Ratio M Pellet / WT Pellet	[10] 055_2023-HM-WT-1-Sup.raw.PG.Quantity	[12] 055_2023-HM-WT-2-Sup.raw.PG.Quantity	[14] 055_2023-HM-WT-3-Sup.raw.PG.Quantity	[16] 055_2023-HM-WT-4-Sup.raw.PG.Quantity	WT Sup Average	Ratio WT Pellet / WT Sup	Median Corrected Ratio WT Pellet / WT Sup	Log 2 Median Corrected Ratio WT Pellet / WT Sup	Ratio M Sup / WT Sup	Median Corrected Ratio M Sup / WT Sup	Log 2 Median Corrected Ratio M Sup / WT Sup
D0N105	D0N105	PITG_04321	No	558638	Uncharacterized protein	D0N105_PHYIT	8.40743e-14	0	57.2121	31968.8	NaN	NaN	NaN	NaN		NaN	NaN	46335.9	38804.7	42570.3	89555616	29192202	45144200	61161040	5.62633e+07				15175000	3699529	8562758	8750597	9046971	6.21902	0		0.00470548	0
D0NEW8	D0NEW8	PITG_10255	Yes	509900	Polygalacturonase, putative	D0NEW8_PHYIT	6.75419e-13	0	56.0113	39484.6	NaN	NaN	NaN	NaN		NaN	NaN	NaN	NaN		49594144	17136670	28621018	42141512	34373336				4.07566e+06	1.69974e+06	2.27669e+06	2325527	2.5944e+06	13.249	0
D0NC99	D0NC99	PITG_09556	Yes	355000	Guanine nucleotide-binding protein subunit beta-2-like protein	D0NC99_PHYIT	3.91624e-13	0	56.3306	34949.3	NaN	NaN	NaN	NaN		NaN	NaN	NaN	NaN		37397604	15287196	15364698	25803446	23463236				577819	247781	300251	336477	365582	64.1805	0
D0P3R6	D0P3R6	PITG_21410	No	355153	Elicitin-like protein INF4	D0P3R6_PHYIT	4.34671e-14	0	57.5817	12561.8	NaN	NaN	NaN	NaN		NaN	NaN	26191.2	27388.5	26789.9	37111112	7.76117e+06	18339236	26774386	2.24965e+07				4.69642e+06	1.09156e+06	1.65378e+06	1385431	2.2068e+06	10.1942	0		0.0121397	0
D0NPA0;D0NPA2;D0NPA4	D0NPA0;D0NPA2;D0NPA4	PITG_14903;PITG_14905;PITG_14908	No	384730	Uncharacterized protein	D0NPA0_PHYIT;D0NPA2_PHYIT;D0NPA4_PHYIT	1.17312e-11	0	54.2731	13766.45;19116.91;13739.75	NaN	NaN	NaN	NaN		NaN	NaN	NaN	NaN		13203267	5.2123e+06	8496667	14144383	1.02642e+07				13361261	6351373	9283804	7.86389e+06	9.21508e+06	1.11384	0
D0NR26	D0NR26	PITG_15359	No	556052	Dihydrolipoyl dehydrogenase	D0NR26_PHYIT	4.33476e-11	0	53.4357	52252.1	NaN	NaN	NaN	NaN		NaN	NaN	NaN	NaN		14728830	5.58916e+06	6.80467e+06	11454568	9644307				535986	186947	138160	181323	260604	37.0075	0
D0NC73	D0NC73	PITG_09526	No	355007	Nascent polypeptide-associated complex subunit beta	D0NC73_PHYIT	3.3462e-12	0	55.0513	17189.3	NaN	NaN	NaN	NaN		NaN	NaN	NaN	NaN		14995332	5.54638e+06	7372603	9204774	9.27977e+06				932256	354820	341640	307508	484056	19.1709	0
D0N8B4	D0N8B4	PITG_07400	Yes	360745	Phosphoglycerate mutase	D0N8B4_PHYIT	1.5549e-13	0	56.8632	29288.4	NaN	NaN	NaN	NaN		NaN	NaN	NaN	NaN		10117973	5.78645e+06	5753836	10260380	7.97966e+06				6143865	2.99296e+06	3.26809e+06	3.36852e+06	3943359	2.02357	0
D0MSD8	D0MSD8	PITG_01072	Yes	471713	5-methyltetrahydropteroyltriglutamate--homocysteine S-methyltransferase	D0MSD8_PHYIT	5.82051e-15	0	58.6795	84979.1	NaN	NaN	NaN	NaN		NaN	NaN	NaN	NaN		8.1532e+06	5.04978e+06	4594215	7.92385e+06	6.43026e+06				7828695	2.67623e+06	3.57513e+06	3.76281e+06	4.46072e+06	1.44153	0
D0MRT4	D0MRT4	PITG_00841	No	471256	Uncharacterized protein	D0MRT4_PHYIT	1.81192e-11	0	53.9977	23290.9	NaN	NaN	NaN	NaN		NaN	NaN	NaN	NaN		6790164	2122894	3.66782e+06	7450376	5.00781e+06				7102707	3.59863e+06	5.07555e+06	5.31926e+06	5.27404e+06	0.949522	0
D0NK33	D0NK33	PITG_13014	No	563459	Proliferation-associated protein, metalloprotease family M24X, putative	D0NK33_PHYIT	6.12991e-13	0	56.0684	43458.8	NaN	NaN	NaN	NaN		227723	NaN	NaN	NaN	227723	6897703	3.14085e+06	2.80117e+06	5410831	4.56264e+06				809398	413596	501094	450615	543676	8.3922	0		0.418859	0
D0NHI7	D0NHI7	PITG_11913	Yes	549561	Heat shock cognate 70 kDa protein	D0NHI7_PHYIT	6.1664e-15	0	58.6486	86619.6	NaN	NaN	10533782	NaN	10533782	NaN	NaN	NaN	NaN		6.44661e+06	3212560	3.29663e+06	5.2903e+06	4.56152e+06	2.30927	0		2.95418e+06	1.24497e+06	1.56373e+06	1.86711e+06	1.9075e+06	2.39137	0
D0MUN7	D0MUN7	PITG_02022	Yes	350735	Clathrin heavy chain	D0MUN7_PHYIT	7.12985e-14	0	57.3049	194027	NaN	370913	NaN	NaN	370913	NaN	NaN	NaN	NaN		8.22434e+06	1.68395e+06	2.77697e+06	4182190	4.21686e+06	0.0879595	0		1.35034e+06	411185	524711	642889	732282	5.75852	0
D0MXQ7	D0MXQ7	PITG_03486	No	284244	Uncharacterized protein	D0MXQ7_PHYIT	4.66883e-12	0	54.8469	11884.1	NaN	NaN	NaN	NaN		NaN	NaN	NaN	NaN		6.78446e+06	3.03015e+06	2.62532e+06	4.01899e+06	4.11473e+06				122220	52857	46338.5	76461.2	74469.3	55.2541	0
D0MYB4	D0MYB4	PITG_03712	Yes	353552	Elongation factor 3	EF3_PHYIT	5.07284e-12	0	54.7958	115702	NaN	NaN	NaN	NaN		NaN	NaN	NaN	NaN		6796162	1.71995e+06	2.54461e+06	3.83847e+06	3.7248e+06				246884	87518.6	49008.5	43970	106845	34.8616	0
D0MQP5	D0MQP5	PITG_00397	No	561619	Eukaryotic translation initiation factor 3 subunit C	D0MQP5_PHYIT	7.1166e-11	0	53.1105	108560	NaN	NaN	NaN	NaN		NaN	NaN	NaN	NaN		5.68374e+06	2.17682e+06	2325660	3959343	3.53639e+06				75192.2	8310.65	5228.86	20123.1	27213.7	129.949	0
D0P3U0	D0P3U0	PITG_21393	No	543206	Eukaryotic translation initiation factor 3 subunit A	D0P3U0_PHYIT	4.37101e-13	0	56.2665	132455	NaN	NaN	NaN	NaN		NaN	NaN	NaN	NaN		5.84885e+06	2.11017e+06	2.29219e+06	3685149	3.48409e+06				55988.9	NaN	9522.08	5627.29	23712.8	146.929	0
D0NXV5	D0NXV5	PITG_18316	Yes	548252	Glutathione peroxidase	D0NXV5_PHYIT	8.22401e-14	0	57.2246	124095	NaN	NaN	NaN	NaN		NaN	NaN	NaN	NaN		3.96125e+06	2.3363e+06	2512786	4105037	3228845				1.18624e+06	558484	560584	568651	718490	4.49393	0
D0MRA5	D0MRA5	PITG_00631	No	504947	Uncharacterized protein	D0MRA5_PHYIT	8.62842e-05	0	41.879	7919.21	NaN	NaN	NaN	NaN		NaN	NaN	NaN	NaN		4914049	2.19423e+06	2123998	3.35441e+06	3.14667e+06				NaN	NaN	NaN	NaN
D0NUH2	D0NUH2	PITG_16959	No	548883	Transglutaminase elicitor M81D	D0NUH2_PHYIT	2.92645e-14	0	57.8011	57259.2	NaN	NaN	NaN	NaN		NaN	NaN	NaN	NaN		3.99043e+06	1.68495e+06	2.27175e+06	4.30045e+06	3.0619e+06				4197165	1.91177e+06	2502657	2679887	2.82287e+06	1.08468	0
D0NXJ3	D0NXJ3	PITG_18025	Yes	478148	Fatty acid synthase subunit alpha	D0NXJ3_PHYIT	2.86669e-12	0	55.1456	448688	NaN	NaN	NaN	NaN		NaN	NaN	138137	NaN	138137	4.07213e+06	1.48818e+06	1.91936e+06	3.15935e+06	2.65975e+06				187635	21878.4	5787.53	21505.9	59201.7	44.927	0		2.33333	0
D0P0C9	D0P0C9	PITG_19606	No	488062	Uncharacterized protein	D0P0C9_PHYIT	1.84805e-13	0	56.7644	30771.8	NaN	NaN	NaN	NaN		41112.4	NaN	235851	312899	196621	3788051	1319736	1.95599e+06	3.45581e+06	2.6299e+06				1.01147e+06	274353	570334	671943	632025	4.16106	0		0.311097	0
D0NB59	D0NB59	PITG_09216	No	288707	Secreted RxLR effector peptide protein, putative	D0NB59_PHYIT	5.6613e-11	0	53.2611	18314.1	NaN	NaN	NaN	NaN		NaN	NaN	NaN	NaN		2.73677e+06	1.71973e+06	1861538	4.08957e+06	2.6019e+06				1.27464e+06	416172	687750	922942	825375	3.15239	0
D0NWZ2	D0NWZ2	PITG_18414	Yes	554034	UTP--glucose-1-phosphate uridylyltransferase	D0NWZ2_PHYIT	2.22687e-14	0	57.9516	115572	NaN	NaN	NaN	NaN		20938.2	NaN	31261.5	8111.36	20103.7	3.56769e+06	1.65973e+06	1.87982e+06	3107156	2.5536e+06				5868103	2.17595e+06	2877633	2955968	3.46941e+06	0.736032	0		0.00579455	0
D0NAK5	D0NAK5	PITG_08425	Yes	542939	Endothelin-converting enzyme 1, metalloprotease family M13, putative	D0NAK5_PHYIT	1.41328e-14	0	58.2003	135800	NaN	NaN	NaN	NaN		NaN	NaN	NaN	NaN		3730795	1.33905e+06	1.77771e+06	3.35099e+06	2.54964e+06				872542	283985	446687	513804	529255	4.81741	0
D0NG72	D0NG72	PITG_11110	No	325378	Protein-synthesizing GTPase	D0NG72_PHYIT	1.53801e-09	0	50.9871	50512.8	NaN	NaN	NaN	NaN		NaN	NaN	NaN	NaN		3.78965e+06	1.49904e+06	1.68067e+06	3.01044e+06	2.49495e+06				103405	33266.8	27553.3	46955.3	52795.1	47.2573	0
D0MZU0	D0MZU0	PITG_03277	Yes	353479	Pyruvate dehydrogenase E1 component subunit alpha	D0MZU0_PHYIT	2.87407e-12	0	55.1441	44472.5	NaN	NaN	NaN	NaN		NaN	NaN	NaN	NaN		4.02753e+06	1.55091e+06	1.45063e+06	2.3818e+06	2.35272e+06				99394.5	38451.2	61601.5	34519.2	58491.6	40.2232	0
D0MVV7	D0MVV7	PITG_02256	No	284595	Aspartate aminotransferase	D0MVV7_PHYIT	1.60034e-13	0	56.8468	46818.4	NaN	NaN	NaN	NaN		NaN	NaN	NaN	NaN		3.00094e+06	1.65583e+06	1633546	2.96258e+06	2.31322e+06				1.70684e+06	795206	929883	1.02496e+06	1.11422e+06	2.07609	0
D0NVF3	D0NVF3	PITG_16705	No	286662	RxLR effector protein PITG_16705	RXLRW_PHYIT	1.01602e-14	0	58.3795	76869.8	NaN	NaN	NaN	NaN		NaN	NaN	NaN	NaN		3249822	964939	1.84229e+06	2.99015e+06	2.2618e+06				3.31095e+06	1.0507e+06	1.79784e+06	2155680	2.07879e+06	1.08804	0
D0NPW4	D0NPW4	PITG_14456	No	284659	Glutamate--tRNA ligase	D0NPW4_PHYIT	7.36773e-13	0	55.9601	100743	NaN	NaN	NaN	NaN		NaN	NaN	NaN	NaN		3225174	1.51961e+06	1.50466e+06	2.58873e+06	2.20954e+06				42849.5	8913.32	8095.5	17392.7	19312.7	114.409	0
D0NYZ7	D0NYZ7	PITG_19161	No	284579	Pyruvate dehydrogenase E1 component subunit beta	D0NYZ7_PHYIT	5.15018e-13	0	56.1706	39279	NaN	NaN	NaN	NaN		NaN	NaN	NaN	NaN		3830876	1.5105e+06	1378334	2.09817e+06	2.20447e+06				250192	131069	147940	161750	172738	12.7619	0
D0NAD8	D0NAD8	PITG_08346	No	360256	Eukaryotic translation initiation factor 3 subunit M	D0NAD8_PHYIT	5.10728e-11	0	53.3286	61316.1	NaN	NaN	NaN	NaN		NaN	NaN	NaN	NaN		3.41613e+06	1363291	1.45268e+06	2454208	2.17158e+06				36518.9	NaN	4680.64	3443.81	14881.1	145.928	0
D0NYW9	D0NYW9	PITG_19129	Yes	358814	RNA helicase	D0NYW9_PHYIT	1.2213e-14	0	58.2797	47183.9	NaN	NaN	NaN	NaN		42399.8	NaN	38311.5	49822.5	43511.3	2.47419e+06	1.44944e+06	1499556	2984446	2.10191e+06				1.39513e+06	654920	807016	753128	902549	2.32886	0		0.0482093	0
D0NRE5	D0NRE5	PITG_15504	Yes	353788	Thioredoxin peroxidase, putative	D0NRE5_PHYIT	1.80471e-11	0	54.0002	23477.1	NaN	NaN	NaN	NaN		NaN	NaN	NaN	NaN		2891643	1.53532e+06	1.31527e+06	2.46045e+06	2.05067e+06				119172	70618.8	59543.5	84047.3	83345.5	24.6044	0
D0NHT7	D0NHT7	PITG_12057	No	354760	RXLR effector family protein, putative	D0NHT7_PHYIT	2.01392e-14	0	58.0067	79338.1	NaN	NaN	NaN	NaN		NaN	NaN	NaN	NaN		2.66804e+06	1.02991e+06	1.60404e+06	2871261	2.04331e+06				35131.6	2752.41	NaN	14646	17510	116.694	0
D0MRZ7	D0MRZ7	PITG_00910	No	353349	EF-1 guanine nucleotide exchange domain-containing protein, putative	D0MRZ7_PHYIT	3.16338e-12	0	55.0856	20578.6	NaN	NaN	NaN	NaN		NaN	NaN	NaN	NaN		2.88002e+06	1.46084e+06	1190766	2.14823e+06	1.91996e+06				278181	124320	157002	168611	182029	10.5476	0
D0MZZ4	D0MZZ4	PITG_03333	No	353485	HABP4_PAI-RBP1 domain-containing protein	D0MZZ4_PHYIT	1.50872e-13	0	56.8804	30042.8	NaN	NaN	NaN	NaN		NaN	NaN	NaN	NaN		3.22522e+06	1.2004e+06	1.26435e+06	1919458	1.90236e+06				442956	228855	251902	268717	298108	6.38144	0
D0NIJ7	D0NIJ7	PITG_11329	No	566613	Annexin (Annexin) Family	D0NIJ7_PHYIT	1.69328e-11	0	54.0408	137874	NaN	NaN	NaN	NaN		NaN	NaN	NaN	350049	350049	3.10066e+06	1.08807e+06	1.15907e+06	2.17288e+06	1.88017e+06				1.56304e+06	580581	2.0755e+06	1.01728e+06	1.3091e+06	1.43623	0		0.267397	0
D0MWN4	D0MWN4	PITG_02567	No	553624	CCT-alpha	D0MWN4_PHYIT	1.49269e-13	0	56.8865	59190	NaN	NaN	NaN	NaN		11620	NaN	9762.57	NaN	10691.3	2911523	1068977	1.25968e+06	2.25593e+06	1.87403e+06				810441	359954	412005	420219	500655	3.74315	0		0.0213546	0
D0MU13	D0MU13	PITG_01762	No	542206	Diadenosine tetraphosphate synthetase	D0MU13_PHYIT	6.52739e-11	0	53.1675	76072.3	NaN	NaN	NaN	NaN		NaN	NaN	NaN	NaN		2.81841e+06	1.16046e+06	1.35564e+06	2.15971e+06	1.87356e+06				249422	32962.8	87644.1	92591.4	115655	16.1995	0
D0NVK9	D0NVK9	PITG_17240	No	551923	Eukaryotic translation initiation factor 3 subunit L	D0NVK9_PHYIT	1.69453e-09	0	50.9168	56228.3	NaN	NaN	NaN	NaN		NaN	NaN	NaN	NaN		2845343	1.05369e+06	1.2243e+06	2031006	1.78859e+06				22023.5	2771.71	4968.52	NaN	9921.24	180.278	0
D0NXA0	D0NXA0	PITG_17921	Yes	553896	P-type H(+)-exporting transporter	D0NXA0_PHYIT	3.54946e-10	0	52.0246	130639	NaN	1.10213e+06	NaN	NaN	1.10213e+06	NaN	NaN	NaN	NaN		2179045	1.24102e+06	1.2194e+06	2255028	1.72362e+06	0.639427	0		NaN	NaN	NaN	NaN
D0N7S3	D0N7S3	PITG_07308	No	481376	rRNA 2'-O-methyltransferase fibrillarin, putative	D0N7S3_PHYIT	4.46409e-09	0	50.2013	33477.9	NaN	NaN	NaN	NaN		NaN	NaN	49699.9	NaN	49699.9	2.47939e+06	1.38168e+06	1.06767e+06	1.96166e+06	1.7226e+06				42544.7	51124	NaN	94807.5	62825.4	27.4188	0		0.79108	0
D0MU04	D0MU04	PITG_01752	Yes	259407	Transketolase	D0MU04_PHYIT	4.60058e-14	0	57.5501	75579.6	NaN	NaN	NaN	NaN		NaN	NaN	NaN	NaN		2.22212e+06	1.17239e+06	1.17128e+06	2.24092e+06	1.70168e+06				1.13235e+06	398417	502206	535101	642018	2.65051	0
D0MXE0	D0MXE0	PITG_02856	Yes	323195	RNA helicase	D0MXE0_PHYIT	2.26599e-10	0	52.333	68837.3	NaN	NaN	NaN	NaN		NaN	NaN	NaN	NaN		2.58477e+06	1.06106e+06	1.11091e+06	2.03198e+06	1.69718e+06				64055	26586	13467	29663.5	33442.9	50.7485	0
D0N631	D0N631	PITG_05945		null	Uncharacterized protein	D0N631_PHYIT	1.52578e-10	0	52.6014	60411.6	NaN	NaN	NaN	NaN		NaN	NaN	NaN	NaN		1.73531e+06	979545	1.2285e+06	2778716	1.68052e+06				1.51521e+06	664460	1.22398e+06	1502457	1.22653e+06	1.37015	0
D0NFV6	D0NFV6	PITG_10974	No	284839	Elongation factor 1-gamma, putative	D0NFV6_PHYIT	2.78431e-13	0	56.5285	45909.4	NaN	NaN	NaN	NaN		NaN	NaN	NaN	NaN		2.43763e+06	1.22333e+06	985660	1.73372e+06	1.59509e+06				159769	42363	74539	59140.1	83952.7	18.9998	0
D0NRD5	D0NRD5	PITG_15492	No	284684	Peroxiredoxin-2	D0NRD5_PHYIT	1.07934e-13	0	57.0709	21899	NaN	NaN	NaN	NaN		NaN	NaN	NaN	NaN		2.35365e+06	955348	1.09805e+06	1.96159e+06	1.59216e+06				2.41016e+06	1329726	1458431	1.25897e+06	1.61432e+06	0.986271	0
D0MUQ6	D0MUQ6	PITG_02039	Yes	354390	EF-1 guanine nucleotide exchange domain-containing protein, putative	D0MUQ6_PHYIT	7.12908e-08	0	48.0099	24807.2	NaN	NaN	NaN	NaN		NaN	NaN	NaN	NaN		2.27865e+06	1.18985e+06	1.01031e+06	1840549	1.57984e+06				NaN	NaN	NaN	NaN
D0N394	D0N394	PITG_05615	Yes	255048	H(+)-exporting diphosphatase	D0N394_PHYIT	6.92507e-12	0	54.603	80448.8	NaN	NaN	NaN	NaN		NaN	NaN	NaN	9196112	9196112	2400134	1.01486e+06	990820	1913437	1.57981e+06				16995.5	NaN	NaN	15166.5	16081	98.2409	0		571.861	0
