## Supplementary Table S5 for "Identification of MARVELlous Protein Markers for *Phytophthora infestans* Extracellular Vesicles"

### Sheet: SuppTableS4
Names	P30 Rep1	P30 Rep2	P30 Rep3	P100 Rep1	P100 Rep2	P100 Rep3	Present in Wang et al (2023) Pellet IPs	In whole dataset (Table S2a)	In high confidence dataset (Table S2b)	Ratio WT Pellet / WT Sup
PITG_21388 (Avrblb1)	2	4	2	3	4		Yes	Yes	No	2.522
PITG_09216	6	6	6	3	5	5	Yes	Yes	Yes	3.152
PITG_09218	6	4	5	2		3	Yes	Yes	Yes	Pellet only
PITG_09160 (CRE8 )	2	3	2	1	1		Yes	No	No
PITG_13044	2	2					Yes	Yes	Yes	0.172
PITG_23024	1		1	1			Yes	No	No
PITG_06077		1	1				Yes	No	No
PITG_06432	1	1					Yes	No	No
PITG_19523	1		1				Yes	No	No
PITG_04388 (PexRD25)	1			1		1	Yes	Yes	Yes	Pellet only
PITG_22089				1			Yes	No	No
PITG_04049				1			Yes	No	No
PITG_21238		1					Yes	No	No
PITG_15726		2					Yes	No	No
PITG_19302		1			1		Yes	No	No
PITG_13507						1	Yes	No	No
PITG_07736	1						Yes	No	No
PITG_18405 (RxLR24) ;PITG_10640	1						Yes	Yes	No	Pellet only
PITG_05910 (CRE4) ;PITG_22926	1						Yes	Yes	No	Pellet only
PITG_17316 (CRE15)	1						Yes	Yes	Yes	31.96
PITG_15032	1						Yes	No	No
PITG_15128		1					Yes	No	No
PITG_15278		1					Yes	Yes	Yes	0.824
PITG_09622			1				Yes	No	No
PITG_18683 (Avrblb2)				1			Yes	Yes	No	0.644
PITG_14360				1			Yes	No	No
PITG_05074				1			Yes	No	No
PITG_10341				1			Yes	No	No
PITG_09732				1			Yes	Yes	Yes	31.064
PITG_05121					1		Yes	No	No
PITG_13538					1		Yes	No	No
PITG_17670					1		Yes	No	No
